# Poor concordance of floxed sequence recombination in single neural stem cells: Implications for cell autonomous studies

**DOI:** 10.1101/811455

**Authors:** Tyler Joseph Dause, Elizabeth Diana Kirby

## Abstract

To manipulate target gene function in specific adult cell populations, tamoxifen-dependent CreER^T2^ is widely used to drive inducible, site-specific recombination of LoxP flanked sequences. In studies of cell autonomous target gene function, it is common practice to combine these CreER^T2^-lox systems with a ubiquitously-expressed stop-floxed fluorescent reporter gene to identify single cells supposedly undergoing target gene recombination. Here, we studied the reliability of using Cre-induced recombination of one gene to predict recombination in another gene at the single cell level in adult hippocampal neural stem and progenitor cells. Using two separate stop-floxed reporters plus a Nestin promoter-driven CreER^T2^, we found that, in individual cells, expression of one reporter was a poor predictor of expression of the other. These findings imply that use of stop-floxed reporters to investigate cell autonomous gene function is likely to lead to false conclusions because recombination in separate genes shows poor concordance in individual cells.
