## Supplemental Statistics for "Poor concordance of floxed sequence recombination in single neural stem cells: Implications for cell autonomous studies"

### Sheet: Sheet1
Supplemental Table 1 - EYFP and tdTomato DG Percent area Comparison													EYFP			tdTomato
Figure	TAM Administration	n	EYFP Mean	Standard Error	tdTomato Mean	Standard Error	test	Comparison	statistic	p value	Significant?	Post-hoc	Comparisons	Adjusted p value	Significant?	Comparisons	Adjusted p value	Significant?
2E	3D Short	3	0.1442	0.01713	0.08112	0.01544	2-way ANOVA	TAM x reporter	F (2, 6) = 8.880	P=0.0161	Yes *	Tukey's multiple comparisons	3D short vs. 3D long	p =>0.9999	No	3D short vs. 3D long	p = 0.9976	No
2E	3D Long	3	0.147	0.02412	0.08149	0.01565		TAM	F (2, 6) = 11.32	P=0.0092	Yes **		3D short vs. 5D	p = 0.0009	Yes ***	3D short vs. 5D	p = 0.0274	Yes *
2E	5D	3	0.2736	0.05423	0.2948	0.03554		reporter	F (1, 6) = 14.01	P=0.0096	Yes **		3D long vs. 5D	p = 0.0009	Yes ***	3D long vs. 5D	p = 0.0308	Yes *
								Subject	F (6, 6) = 12.52	P=0.0036	Yes **
Supplemental Table 2 - EYFP and tdTomato DG Percent area Correlation
Figure	TAM Administration	n	test	statistic	p value	Significant?
2F	All	9	Pearson's Correlation	r(8) = 0.9157	p = 0.0005	Yes ***
Supplemental Table 3 - EYFP+ Percent Area Colocalization with tdTomato+ Area
Figure	TAM Administration	n	Colocalized Area	Standard Error	test	statistic	p value	Significant?
2H	3D Short	3	15.84	2.346	One-Sample t-test w/ comparison to 100%	t(2)= 35.87	p = 0.0008	Yes ***
2H	3D Long	3	21.77	5.947		t(2)= 13.15	p = 0.0057	Yes **
2H	5D	3	36.71	2.654		t(2)= 13.46	p = 0.0055	Yes **
Supplemental Table 4 - tdTomato+ Percent Area Colocalization with EYFP+ Area
Figure	TAM Administration	n	Colocalized Area	Standard Error	test	statistic	p value	Significant?
2I	3D Short	3	25.14	0.6255	One-Sample t-test w/ comparison to 100%	t(2)= 119.7	p = 0.0001	Yes ****
2I	3D Long	3	33.22	6.42		t(2)= 10.40	p = 0.0091	Yes **
2I	5D	3	36.3	5.654		t(2)= 6.242	p = 0.0247	Yes *
Supplemental Table 5 - DG RGL Densities
Figure	TAM Administration	n	EYFP Only Mean	EYFP Only Standard Error	tdTomato Only Mean	tdTomato Only Standard Error	Both Mean	Both Standard Error	Neither Mean	Neither Standard Error
3B	3D Short	3	0.00015	2.416e-05	0.00012	1.478e-05	9e-05	2.626e-05	0.00027	4.799e-05
3B	3D Long	3	0.00015	3.476e-05	0.00012	7.806e-05	0.00011	3.18e-05	0.00031	4.177e-05
3B	5D	3	0.0002	8.63e-05	0.00022	1.561e-05	0.00039	0.00011	0.00018	3.408e-05
Supplemental Table 6 - DG RGL Percentages
Figure	TAM Administration	n	EYFP Only Mean	EYFP Only Standard Error	tdTomato Only Mean	tdTomato Only Standard Error	Both Mean	Both Standard Error	Neither Mean	Neither Standard Error
3C	3D Short	3	23.76	3.389	19.03	2.496	14.71	5.241	42.49	5.636
3C	3D Long	3	22.21	0.097	17.26	1.426	15.85	5.037	44.69	5.241
3C	5D	3	20.4	1.762	22.46	1.15	38.33	6.566	18.8	4.559
Supplemental Table 7 - DG Progenitor Densities
Figure	TAM Administration	n	EYFP Only Mean	EYFP Only Standard Error	tdTomato Only Mean	tdTomato Only Standard Error	Both Mean	Both Standard Error	Neither Mean	Neither Standard Error
3E	3D Short	3	0.00011	2.997e-05	0.00016	3.529e-05	8.667e-05	3.844e-05	0.00021	6.432e-05
3E	3D Long	3	8.063e-05	2.619e-05	0.0001	1.359e-05	0.00011	4.372e-05	0.00019	4.157e-05
3E	5D	3	0.00012	4.497e-05	0.00013	2.656e-05	0.0002	5e-05	0.00011	3.075e-05
Supplemental Table 8 - DG Progenitor Percentages
Figure	TAM Administration	n	EYFP Only Mean	EYFP Only Standard Error	tdTomato Only Mean	tdTomato Only Standard Error	Both Mean	Both Standard Error	Neither Mean	Neither Standard Error
3F	3D Short	3	20.17	0.8351	29.11	2.765	13.45	2.997	37.27	1.434
3F	3D Long	3	19.31	2.006	20.91	2.265	22.27	8.225	37.51	8.63
3F	5D	3	20.05	4.321	25.32	7.893	34.72	2.792	19.91	5.887
Supplemental Table 9 - DG EYFP+ and tfTomato+ RGL %
Figure	TAM Administration	n	EYFP Mean	Standard Error	tdTomato Mean	Standard Error	test	Comparison	statistic	p value	Significant?	Post-hoc	Comparisons	Adjusted p value	Significant?
S3A	3D Short	3	38.48	4.147	33.74	7.564	2-way ANOVA	TAM x Reporter	F (2, 6) = 1.216	P=0.3602	No	Tukey's multiple comparisons	3D short vs. 3D long	p = 0.9973	No
S3A	3D Long	3	38.06	5.125	33.11	5.146		TAM	F (2, 6) = 6.678	P=0.0298	Yes *		3D short vs. 5D	p = 0.0464	Yes *
S3A	5D	3	58.73	5.55	60.79	5.747		Reporter	F (1, 6) = 1.484	P=0.2689	No		3D long vs. 5D	p = 0.0426	Yes *
								Subject	F (6, 6) = 8.742	P=0.0092	Yes **
Supplemental Table 10 - EYFP and tdTomato DG RGL Density Correlation
Figure	TAM Administration	n	test	statistic	p value	Significant?
S2B	All	9	Pearson's Correlation	r(8) = 0.9381	p = 0.0002	Yes ***
Supplemental Table 11 - DG EYFP+ and tdTomato+ Progenitor %
Figure	TAM Administration	n	EYFP Mean	Standard Error	tdTomato Mean	Standard Error	test	Comparison	statistic	p value	Significant?
S2C	3D Short	3	33.62	2.388	42.56	0.977	2-way ANOVA	TAM x Reporter	F (2, 6) = 0.2455	P=0.7898	No
S2C	3D Long	3	41.58	6.623	43.18	10.35		TAM	F (2, 6) = 3.436	P=0.1013	No
S2C	5D	3	54.77	6.252	60.04	8.071		Reporter	F (1, 6) = 1.517	P=0.2642	No
								Subject	F (6, 6) = 2.179	P=0.1829	No
Supplemental Table 12 - EYFP and tdTomato DG Progenitor Density Correlation
Figure	TAM Administration	n	test	statistic	p value	Significant?
S2D	All	9	Pearson's Correlation	r(8) = 0.6308	p = 0.0685	No
Supplemental Table 13 - DG Percent of NSPCs with True+ Signal
Figure	TAM Administration	n	NSPCs Mean True + Percent	SE	test	Comparison	statistic	p value	Significant?	Post-hoc	Comparisons	Adjusted p value	Significant?
4B	3D Short	3	15.33	1.843	2-way ANOVA	true signal x tam	F (2, 6) = 6.084	P=0.0360	Yes *	Tukey's multiple comparisons	3D short vs. 3D long	p = 0.8875	No
4B	3D Long	3	18.54	6.334		true signal	F (1, 6) = 3.215	P=0.1231	No		3D short vs. 5D	p = 0.0225	Yes *
4B	5D	3	36.74	6.334		tam	F (2, 6) = 3.201	P=0.1132	No		3D long vs. 5D	p = 0.0516	No
						Subject	F (6, 6) = 0.02808	P=0.9998	No
Supplemental Table 14 - DG Percent of NSPCs with True- Signal
Figure	TAM Administration	n	NSPCs Mean True - Percent	SE	test	Comparison	statistic	p value	Significant?	Post-hoc	Comparisons	Adjusted p value	Significant?
4B	3D Short	3	39.34	2.886	2-way ANOVA	true signal x tam	F (2, 6) = 6.084	P=0.0360	Yes *	Tukey's multiple comparisons	3D short vs. 3D long	p = 0.9389	No
4B	3D Long	3	41.66	6.739		true signal	F (1, 6) = 3.215	P=0.1231	No		3D short vs. 5D	p = 0.0328	Yes *
4B	5D	3	19.37	4.32		tam	F (2, 6) = 3.201	P=0.1132	No		3D long vs. 5D	p = 0.0179	Yes *
						Subject	F (6, 6) = 0.02808	P=0.9998	No
Supplemental Table 15 - DG Percent of NSPCs with True+/- Signal
Figure	TAM Administration	n	NSPCs Mean True +/- Percent	SE	test	statistic	p value	Significant?
4C	3D Short	3	54.66	1.239	One-way ANOVA	F (2, 6) = 3.201	P=0.1132	No
4C	3D Long	3	60.21	0.9257		F (2, 6) = 3.201	P=0.1132	No
4C	5D	3	56.12	2.312		F (2, 6) = 3.201	P=0.1132	No
Supplemental Table 16 - DG Percent of RGLs with True+ Signal
Figure	TAM Administration	n	RGLs Mean True + Percent	SE	test	Comparison	statistic	p value	Significant?	Post-hoc	Comparisons	Adjusted p value	Significant?
S3B	3D Short	3	14.71	5.241	2-way ANOVA	true signal x tam	F (2, 6) = 6.678	P=0.0298	Yes *	Tukey's multiple comparisons	3D short vs. 3D long	p = 0.988	No
S3B	3D Long	3	15.85	5.037		true signal	F (1, 6) = 4.012	P=0.0920	Yes *		3D short vs. 5D	p = 0.0239	Yes *
S3B	5D	3	38.33	6.566		tam	F (2, 6) = 1.235	P=0.3554	No		3D long vs. 5D	p = 0.0311	Yes *
						Subject	F (6, 6) = 0.02675	P=0.9998	No
Supplemental Table 17 - DG Percent of RGLs with True- Signal
Figure	TAM Administration	n	RBLs Mean True - Percent	SE	test	Comparison	statistic	p value	Significant?	Post-hoc	Comparisons	Adjusted p value	Significant?
S3B	3D Short	3	42.49	5.636	2-way ANOVA	true signal x tam	F (2, 6) = 6.678	P=0.0298	Yes *	Tukey's multiple comparisons	3D short vs. 3D long	p = 0.956	No
S3B	3D Long	3	44.69	5.241		true signal	F (1, 6) = 4.012	P=0.0920	Yes *		3D short vs. 5D	p = 0.0235	Yes *
S3B	5D	3	18.8	4.559		tam	F (2, 6) = 1.235	P=0.3554	No		3D long vs. 5D	p = 0.014	Yes *
						Subject	F (6, 6) = 0.02675	P=0.9998	No
Supplemental Table 18 - DG Percent of RGLss with True+/- Signal
Figure	TAM Administration	n	RGL Mean True +/- Percent	SE	test	statistic	p value	Significant?
S3C	3D Short	3	57.21	1.595	One-way ANOVA	F (2, 6) = 1.235	P=0.3554	No
S3C	3D Long	3	60.54	1.464		F (2, 6) = 1.235	P=0.3554	No
S3C	5D	3	57.13	2117		F (2, 6) = 1.235	P=0.3554	No
Supplemental Table 19 - DG Percent of Progenitors with True+ Signal
Figure	TAM Administration	n	Prog. Mean True + Percent	SE	test	Comparison	statistic	p value	Significant?
S3D	3D Short	3	13.45	2.997	2-way ANOVA	true signal x tam	F (2, 6) = 3.436	P=0.1013	No
S3D	3D Long	3	22.27	8.225		true signal	F (1, 6) = 1.638	P=0.2478	No
S3D	5D	3	34.72	2.792		tam	F (2, 6) = 1.927	P=0.2258	No
						Subject	F (6, 6) = 0.08946	P=0.9951	No
Supplemental Table 20 - DG Percent of Progenitors with True- Signal
Figure	TAM Administration	n	Prog Mean True - Percent	SE	test	Comparison	statistic	p value	Significant?
S3D	3D Short	3	37.27	1.434	2-way ANOVA	true signal x tam	F (2, 6) = 3.436	P=0.1013	No
S3D	3D Long	3	37.51	8.63		true signal	F (1, 6) = 1.638	P=0.2478	No
S3D	5D	3	19.91	5.977		tam	F (2, 6) = 1.927	P=0.2258	No
						Subject	F (6, 6) = 0.08946	P=0.9951	No
Supplemental Table 21 - DG Percent of RGLs with True+/- Signal
Figure	TAM Administration	n	Prog. Mean True +/- Percent	SE	test	statistic	p value	Significant?
S3E	3D Short	3	50.72	3.567	One-way ANOVA	F (2, 6) = 1.927	p = 0.2258	No
S3E	3D Long	3	59.77	0.4557		F (2, 6) = 1.927	p = 0.2258	No
S3E	5D	3	54.63	4.381		F (2, 6) = 1.927	p = 0.2258	No
Supplemental Table 22 - EYFP and tdTomato DG Percent area Correlation
Figure	TAM Administration	n	test	statistic	p value	Significant?
S4B	5D	10	Pearson's Correlation	r(9) = 0.7809	p = 0.0077	Yes **
Supplemental Table 23 - EYFP+ Percent Area Colocalization with tdTomato+ Area
Figure	TAM Administration	n	Colocalized Area	Standard Error	test	statistic	p value	Significant?
S4C	5D	10	57.01	3.715	One-Sample t-test w/ comparison to 100%	t(9)= 15.08	p < 0.0001	Yes ****
Supplemental Table 24 - tdTomato+ Percent Area Colocalization with EYFP+ Area
Figure	TAM Administration	n	Colocalized Area	Standard Error	test	statistic	p value	Significant?
S4D	5D	10	40.63	4.348	One-Sample t-test w/ comparison to 100%	t(9)= 9.115	p = 0.0001	Yes ****
